# Does white matter structure relate to hemispheric language lateralisation? A systematic review

**DOI:** 10.1101/2025.01.04.631320

**Authors:** Ieva Andrulyte, Eszter Demirkan, Francesca M. Branzi, Laura J. Bonnett, Simon S. Keller

## Abstract

The relationship between functional language lateralisation and diffusion MRI-based white matter metrics remains a subject of considerable interest and complexity. This systematic review aims to synthesise existing diffusion MRI studies examining white matter correlates of functional language dominance. Twenty-five studies were identified through searches of Web of Science, Scopus, and Ovid MEDLINE (search period: inception to 16th March 2023) involving adults with epilepsy, tumours, or healthy controls. The results suggest that while the arcuate fasciculus, particularly its fractional anisotropy (FA), is commonly associated with language lateralisation in clinical populations, the findings in healthy individuals are more variable, often influenced by factors such as handedness. Other white matter tracts, including the corpus callosum and uncinate fasciculus, showed less consistent associations with language dominance across studies. Interestingly, temporal lobe regions, especially those involved in semantic processing, exhibited stronger correlations with diffusion measures compared to areas associated with phonological tasks. Methodological inconsistencies, such as variability in sample selection, task design, and analytical techniques, were identified as significant challenges in comparing findings across studies. Future research should aim for larger, more diverse sample sizes, whole-brain approaches, and a wider range of fMRI tasks to better elucidate the role of white matter in language lateralisation. If regions of interest (ROI)-based studies are utilised, a more standardised approach to tract segmentation should be adopted to ensure consistency and improve comparability across studies.
