## Supplementary Table 3 for "Does white matter structure relate to hemispheric language lateralisation? A systematic review"

### Sheet: Sheet1
Name of the paper	DOI	Journal	Year	Author	Taken for data extraction?	Reason for exclusion
A combined fMRI and DTI examination of functional language lateralization and arcuate fasciculus structure: Effects of degree versus direction of hand preference.	10.1016/j.bandc.2010.03.004	Brain and cognition, 73(2), 85-92.	2010	Propper, R. E., O’Donnell, L. J., Whalen, S., Tie, Y., Norton, I. H., Suarez, R. O., ... & Golby, A. J.	Yes
Altered anterior‐posterior connectivity through the arcuate fasciculus in temporal lobe epilepsy.	10.1002/hbm.23319	Human brain mapping, 37(12), 4425-4438.	2016	Takaya, S., Liu, H., Greve, D. N., Tanaka, N., Leveroni, C., Cole, A. J., & Stufflebeam, S. M.	No	No laterality index
Analyzing functional, structural, and anatomical correlation of hemispheric language lateralization in healthy subjects using functional MRI, diffusion tensor imaging, and voxel-based morphometry	10.4103/0028-3886.152634	Neurology India, 63(1), 49.	2015	James, J. S., Kumari, S. R., Sreedharan, R. M., Thomas, B., Radhkrishnan, A., & Kesavadas, C.	Yes
Anatomy and lateralization of the human corticobulbar tracts: an fMRI-guided tractography study.	10.1007/s00429-015-1104-x	Brain Structure and Function, 221, 3337-3345.	2016	Liégeois, F. J., Butler, J., Morgan, A. T., Clayden, J. D., & Clark, C. A.	Yes
Arcuate fasciculus asymmetry has a hand in language function but not handedness.	10.1002/hbm.23241	Human brain mapping, 37(9), 3297-3309.	2016	Allendorfer, J. B., Hernando, K. A., Hossain, S., Nenert, R., Holland, S. K., & Szaflarski, J. P.	No	Everything is present, however the association between fMRI LI and DTI AI was not assessed
Asymmetry of the frontal aslant tract is associated with lexical decision.	10.1007/s00429-020-02054-1	Brain Structure and Function, 225(3), 1009-1017.	2020	Vallesi, A., & Babcock, L.	No	No fMRI LI
Application of Awake Craniotomy and Intraoperative Brain Mapping for Surgical Resection of Insular Gliomas of the Dominant Hemisphere	10.1016/j.wneu.2016.04.079	World neurosurgery, 92, 151-158.	2016	Alimohamadi, M., Shirani, M., Moharari, R. S., Pour-Rashidi, A., Ketabchi, M., Khajavi, M., ... & Amirjamshidi, A.	No	Didnt look at the relationship between function and structure, no LI
Behavioral correlates of corpus callosum size: Anatomical/behavioral relationships vary across sex/handedness groups.	10.1016/j.neuropsychologia.2009.04.008	Neuropsychologia, 47(12), 2427-2435.	2009	Welcome, S. E., Chiarello, C., Towler, S., Halderman, L. K., Otto, R., & Leonard, C. M.	No	Didnt look at the functional LI
Brain structural and functional asymmetry in human situs inversus totalis.	10.1007/s00429-017-1598-5	Brain Structure and Function, 223, 1937-1952.	2018	Vingerhoets, G., Li, X., Hou, L., Bogaert, S., Verhelst, H., Gerrits, R., ... & Roberts, N.	No	Didn't look at the relationship between LI and DTI measures
Callosal tracts and patterns of hemispheric dominance: A combined fMRI and DTI study	10.1016/j.neuroimage.2010.09.072	Neuroimage, 54(2), 779-786.	2011	Häberling, I. S., Badzakova-Trajkov, G., & Corballis, M. C.	Yes
Changes in language pathways in patients with temporal lobe epilepsy: diffusion tensor imaging analysis of the uncinate and arcuate fasciculi.	10.1016/j.wneu.2010.11.006	World Neurosurgery, 75(3-4), 509-516.	2011	Kim, C. H., Chung, C. K., Koo, B. B., Lee, J. M., Kim, J. S., & Lee, S. K.	No	All patients have LLD
Combined DTI tractography and functional MRI study of the language connectome in healthy volunteers: extensive mapping of white matter fascicles and cortical activations.	10.1371/journal.pone.0152614	PloS one, 11(3), e0152614.	2016	Vassal, F., Schneider, F., Boutet, C., Jean, B., Sontheimer, A., & Lemaire, J. J.	No	DIdn't look at individual LIs
Contributions of bilateral white matter to chronic aphasia symptoms as assessed by diffusion tensor MRI	10.1016/j.bandl.2015.09.001	Brain and Language, 150, 117-128.	2015	Geva, S., Correia, M. M., & Warburton, E. A.	No	The relationship between functional and structural laterality was not assessed
Corpus callosum diffusion and language lateralization in patients with brain tumors: a DTI and fMRI study.	10.1111/jon.12275	Journal of Neuroimaging, 26(2), 224-231.	2016	Tantillo, G., Peck, K. K., Arevalo‐Perez, J., Lyo, J. K., Chou, J. F., Young, R. J., ... & Holodny, A. I.	Yes
Correlation between Language Organization and Diffusion Tensor Abnormalities in Refractory Partial Epilepsy	10.1111/j.0013-9580.2003.19403.x	Epilepsia, 44(12), 1541-1545.	2003	Briellmann, R. S., Mitchell, L. A., Waites, A. B., Abbott, D. F., Pell, G. S., Saling, M. M., & Jackson, G. D.	Yes
Corticospinal tract asymmetry and handedness in right- and left-handers by diffusion tensor tractography	10.1007/s00276-013-1156-7	World neurosurgery, 92, 151-158.	2013	Seizeur, R., Magro, E., Prima, S., Wiest-Daesslé, N., Maumet, C., & Morandi, X	No	Laterality index is only assessed in terms of handedness and not language
Decoupling of functional and structural language networks in temporal lobe epilepsy.	10.1111/epi.17098	Epilepsia, 62(12), 2941-2954.	2021	Trimmel, K., Vos, S. B., Caciagli, L., Xiao, F., van Graan, L. A., Winston, G. P., ... & Duncan, J. S.	No	No laterality index provided
Differences in Diffusion Tensor Imaging White Matter Integrity Related to Verbal Fluency Between Young and Old Adults.	10.3389/fnagi.2021.750621	Frontiers in Aging Neuroscience, 759.	2021	Yeske, B., Hou, J., Adluru, N., Nair, V. A., & Prabhakaran, V.	No	No laterality index provided
Diffusion magnetic resonance imaging connectome features are predictive of functional lateralization of semantic processing in the anterior temporal lobes.	10.1002/hbm.26074	Human Brain Mapping, 44(2), 496-508.	2023	Zahnert, F., Kräling, G., Melms, L., Belke, M., Kleinholdermann, U., Timmermann, L., ... & Knake, S.	No	Predictive studies of the nodal degree
Diffusion tensor imaging (DTI) of the corpus callosum may further elucidate development of brain lateralization.	10.1055/s-2006-932136	Fortschritte der Neurologie-Psychiatrie, 74(3), 133-135.	2006	Rothenberger, A., & Roessner, V.	No	Language
Dominant hemisphere functional networks compensate for structural connectivity loss to preserve phonological retrieval with aging.	10.1002/brb3.495	Brain and Behavior, 6(9), e00495.	2016	Agarwal, S., Stamatakis, E. A., Geva, S., & Warburton, E. A.	No	No functional laterality measure for each idividual, just group activations
Early left periventricular brain lesions induce right hemispheric organization of speech.	10.1212/WNL.57.1.122	Neurology, 57(1), 122-125.	2001	Staudt, M., Grodd, W., Niemann, G., Wildgruber, D., Erb, M., & Krägeloh–Mann, I.	No	No DTI data
Explaining function with anatomy: Language lateralization and corpus callosum size	10.1523/JNEUROSCI.4383-08.2008	Journal of neuroscience, 36(16), 4522-4533.	2008	Josse, G., Seghier, M. L., Kherif, F., & Price, C. J.	No	They only examined the degree of lateralization of LLD people only
Fiber density asymmetry of the arcuate fasciculus in relation to functional hemispheric language lateralization in both right-and left-handed healthy subjects: a combined fMRI and DTI study.	10.1016/j.neuroimage.2006.12.041	Neuroimage, 35(3), 1064-1076.	2007	Vernooij, M. W., Smits, M., Wielopolski, P. A., Houston, G. C., Krestin, G. P., & van der Lugt, A.	Yes
Fibre-specific laterality of white matter in left and right language dominant people.	10.1016/j.neuroimage.2021.117812	NeuroImage, 230, 117812.	2021	Verhelst, H., Dhollander, T., Gerrits, R., & Vingerhoets, G.	Yes
From structure to function in the lateralized brain: how structural properties of the arcuate and uncinate fasciculus are associated with dichotic listening performance.	10.1016/j.neulet.2014.07.044	Neuroscience Letters, 580, 32-36.	2014	Ocklenburg, S., Schlaffke, L., Hugdahl, K., & Westerhausen, R.	Yes
Grammar learning in older adults is linked to white matter microstructure and functional connectivity	10.1016/j.neuroimage.2012.05.074	Neuroimage, 62(3), 1667-1674.	2012	Antonenko, D., Meinzer, M., Lindenberg, R., Witte, A. V., & Flöel, A.	No	Relationship between LI and DTI not assessed
Greater volumes of a callosal sub-region terminating in posterior language-related areas predict a stronger degree of language lateralization: A tractography study.	10.1371/journal.pone.0276721	Plos one, 17(12), e0276721.	2022	Karpychev, V., Bolgina, T., Malytina, S., Zinchenko, V., Ushakov, V., Ignatyev, G., & Dragoy, O.	Yes
Hemispheric asymmetries in dorsal language pathway white-matter tracts: A magnetic resonance imaging tractography and functional magnetic resonance imaging study.	10.1177/1971400917720829	The Neuroradiology Journal, 30(5), 470-476.	2017	Silva, G., & Citterio, A.	Yes
Hemispheric asymmetries in language-related pathways: a combined functional MRI and tractography study.	10.1016/j.neuroimage.2006.03.011	Neuroimage, 32(1), 388-399.	2006	Powell, H. R., Parker, G. J., Alexander, D. C., Symms, M. R., Boulby, P. A., Wheeler-Kingshott, C. A., ... & Duncan, J. S.	No	They don't have the data for subjects separately
Hemispheric asymmetry of the arcuate fasciculus: a preliminary diffusion tensor tractography study in patients with unilateral language dominance defined by Wada test.	10.1007/s00415-008-0005-9	Journal of neurology, 255, 1703-1711.	2008	Matsumoto, R., Okada, T., Mikuni, N., Mitsueda-Ono, T., Taki, J., Sawamoto, N., ... & Ikeda, A.	Yes
Intrahemispheric white matter asymmetries: the missing link between brain structure and functional lateralization?.	10.1515/revneuro-2015-0052	Reviews in the Neurosciences, 27(5), 465-480.	2016	Ocklenburg, S., Friedrich, P., Güntürkün, O., & Genç, E.	No	Review article
Intraoperative subcortical mapping of a language-associated deep frontal tract connecting the superior frontal gyrus to Broca's area in the dominant hemisphere of patients with glioma	10.3171/2014.10.JNS14945	Journal of neurosurgery, 122(6), 1390-1396.	2015	Fujii, M., Maesawa, S., Motomura, K., Futamura, M., Hayashi, Y., Koba, I., & Wakabayashi, T.	No	No comparison, all individuals are LLD
Language hemispheric dominance analyzed with magnetic resonance DTI: Correlation with the Wada test	10.3171/2020.4.JNS20456	Journal of Neurosurgery, 134(6), 1703-1710.	2020	Delgado-Fernández, J., García-Pallero, M. Á., Manzanares-Soler, R., Martín-Plasencia, P., Blasco, G., Frade-Porto, N., ... & Torres, C. V.	Yes
Language lateralization differences between left and right temporal lobe epilepsy as measured by overt word reading fMRI activation and DTI structural connectivity.	10.1016/j.yebeh.2020.107467	Epilepsy & Behavior, 112, 107467.	2020	Neudorf, J., Kress, S., Gould, L., Gibb, K., Mickleborough, M., & Borowsky, R.	No	The relationship between fMRI and DTI was not investigated
Language lateralization in temporal lobe epilepsy using functional MRI and probabilistic tractography.	10.1111/j.1528-1167.2008.01607.x	Epilepsia, 49(8), 1367-1376.	2008	Rodrigo, S., Oppenheim, C., Chassoux, F., Hodel, J., De Vanssay, A., Baudoin‐Chial, S., ... & Meder, J. F.	Yes
Meyer's loop asymmetry and language lateralisation in epilepsy.	10.1136/jnnp-2015-311161	Journal of Neurology, Neurosurgery & Psychiatry, 87(8), 836-842.	2016	Nowell, M., Vos, S. B., Sidhu, M., Wilcoxen, K., Sargsyan, N., Ourselin, S., & Duncan, J. S.	Yes
Midsagittal corpus callosum area, intelligence, and language dominance in epilepsy	10.1111/jon199664235	Journal of Neuroimaging, 6(4), 235-239.	1996	Atkinson Jr, D. S., Abou-Khalil, B., Charles, P. D., & Welch, L.	No	Regular MRI instead of DTI
Multimodal assessment of hemispheric lateralization for language and its relevance for behavior.	10.1016/j.neuroimage.2016.08.018	Neuroimage, 142, 351-370.	2016	Piervincenzi, C., Petrilli, A., Marini, A., Caulo, M., Committeri, G., & Sestieri, C.	No	Didn't look at the relationship between LI and DTI measures
Multimodal imaging of language reorganization in patients with left temporal lobe epilepsy	10.1016/j.bandl.2017.03.012	World Neurosurgery.	2017	Chang, Y. H. A., Kemmotsu, N., Leyden, K. M., Kucukboyaci, N. E., Iragui, V. J., Tecoma, E. S., ... & McDonald, C. R.	Yes
Never resting region--mPFC in schizophrenia	10.1016/j.schres.2012.06.030	Schizophrenia research, 140(1-3), 155-158.	2012	Bleich-Cohen, M., Kupchik, M., Gruberger, M., Kotler, M., & Hendler, T.	No	Didn't look at the relationship between DTI and LI
Neuroplasticity mechanisms in frontal brain gliomas.	10.3389/fneur.2022.867048	Frontiers in Neurology, 871.	2022	Mitolo, M., Zoli, M., Testa, C., Morandi, L., Rochat, M. J., Zaccagna, F., ... & Tonon, C.	No	The relationship between fMRI and DTI was not investigated
Noninvasive Prediction of Language Lateralization Through Arcuate Fasciculus Tractography in Patients With Low-Grade Gliomas: Correlation With The Wada Test.	10.3389/fonc.2022.936228	Frontiers in Oncology, 12.	2022	Wu, D., Zhang, M., Geng, J., & Chen, X.	Yes	Prediction studies
Relationships of language lateralization with diffusion tensor imaging metrics of corpus callosum, tumor grade, and tumors distance to language-eloquent areas in glial neoplasms.	10.1097/RCT.0000000000001103	Journal of Computer Assisted Tomography, 44(6), 956-968.	2020	Timocin, G., Toprak, A., & Aralasmak, A.	Yes
Speech-induced striatal dopamine release is left lateralized and coupled to functional striatal circuits in healthy humans: a combined PET, fMRI and DTI study.	10.1016/j.neuroimage.2012.12.042	Neuroimage, 70, 21-32.	2013	Simonyan, K., Herscovitch, P., & Horwitz, B.	No	Relationship between DTI and LI not examined
Structural perisylvian asymmetry in naturally occurring atypical language dominance	10.1007/s00429-021-02323-7	Structure and Function, 227(2), 573-586.	2022	Gerrits, R., Verhelst, H., Dhollander, T., Xiang, L., & Vingerhoets, G.	Yes
Structural white matter asymmetries in relation to functional asymmetries during speech perception and production.	10.1016/j.neuroimage.2013.07.076	Neuroimage, 83, 1088-1097.	2013	Ocklenburg, S., Hugdahl, K., & Westerhausen, R.	Yes
Temporal lobe white matter asymmetry and language laterality in epilepsy patients	10.1016/j.neuroimage.2009.10.055	Neuroimage, 49(3), 2033-2044.	2010	Ellmore, T. M., Beauchamp, M. S., Breier, J. I., Slater, J. D., Kalamangalam, G. P., O'Neill, T. J., ... & Tandon, N.	Yes
The association of macro-and microstructure of the corpus callosum and language lateralisation.	10.1016/j.bandl.2005.07.133	Brain and language, 97(1), 80-90.	2006	Westerhausen, R., Kreuder, F., Sequeira, S. D. S., Walter, C., Woerner, W., Wittling, R. A., ... & Wittling, W.	Yes
The Corpus Callosum in monozygotic twins concordant and discordant for handedness and language dominance	10.1162/jocn_a_00267	Journal of Cognitive Neuroscience, 24(10), 1971-1982.	2012	Häberling, I. S., Badzakova-Trajkov, G., & Corballis, M. C.	No	Only looked at the intraclass correlation of the twins and didn't do general comparison between RRL and LLD
Tractography of the arcuate fasciculus in healthy right-handed and left-handed multilingual subjects and its relation to language lateralization on functional MRI.	10.1038/s41598-021-00490-5	Scientific Reports, 11(1), 20936.	2021	Yazbek, S., Hage, S., Mallak, I., & Smayra, T.	Yes
Verbal fluency is affected by altered brain lateralization in adults who were born very preterm	https://doi.org/10.1523/ENEURO.0274-18.2018	eneuro, 6(2)	2019	Tseng, C. E. J., Froudist-Walsh, S., Kroll, J., Karolis, V., Brittain, P. J., Palamin, N., ... & Nosarti, C.	No	No individual LIs obtained
Visualization of the frontotemporal language fibers by tractography combined with functional magnetic resonance imaging and magnetoencephalography	10.3171/jns.2007.106.1.90	Journal of neurosurgery, 106(1), 90-98.	2007	Kamada, K., Todo, T., Masutani, Y., Aoki, S., Ino, K., Morita, A., & Saito, N.	No	The relationship was not assessed
White-matter microstructure and language lateralization in left-handers: a whole-brain MRI analysis.	10.1016/j.bandc.2013.05.005	Brain and Cognition, 82(3), 319-328.	2013	Perlaki, G., Horvath, R., Orsi, G., Aradi, M., Auer, T., Varga, E., ... & Janszky, J.	Yes
