## Supplementary Table 4 for "Does white matter structure relate to hemispheric language lateralisation? A systematic review"

### Sheet: Sheet1
per	DOI	Journal	Year	Author	Population	Males	Age	Healthy?	Illness	If clinical, is lesion location considered in statistical analyses?	Handedness	Handedness considered in statistical analyses?	Language	`What MRI was used?	Handedness as covariate	Language dominance assesment method	Language task	Phonology/semantics?	Difficulty of task	Difficulty of baseline	Regions used to determine dominance	LI threshold for determinance	Language dominance distribution	% of left	Diffusion method	Deterministic/probabilistic	Diffusion metrics examined	Approach	If ROI, which tracts were studied?	Is tract segmented?	Test	Results
Multimodal assessment of hemispheric lateralization for language and its relevance for behavior.	10.1016/j.neuroimage.2016.08.018	Neuroimage, 142, 351-370.	2016	Piervincenzi, C., Petrilli, A., Marini, A., Caulo, M., Committeri, G., & Sestieri, C.	20	10 (50%)	25.33	Yes	NA	NA	All right handed (100%)	NA (only right handers)	Italian native	3T	Only right handers	fMRI	Word generation task, verb generation, sentence comprehension task	Phonology and semantics	Word generation task - generation (5), verb generation task - thinking about pronouncing (2), sentence comprehension task - choice (2 choices)	Fixation cross (0)	Broca, Wernicke, Geschwind	0	Not known	NA	DTI	Deterministic	FA, number of streamlines	ROI	Arcuate fasciculus	No	Non-parametric Spearman correlations	No association was found between FA of the arcuate fasciculus and the laterality index, nor between the number of streamlines in the arcuate fasciculus and the laterality index. While the arcuate fasciculus displayed leftward asymmetry, it showed no significant association with the laterality index.
A combined fMRI and DTI examination of functional language lateralization and arcuate fasciculus structure: Effects of degree versus direction of hand preference.	10.1016/j.bandc.2010.03.004	Brain and cognition, 73(2), 85-92.	2010	Propper, R. E., O’Donnell, L. J., Whalen, S., Tie, Y., Norton, I. H., Suarez, R. O., ... & Golby, A. J.	26	9 (35%)	28.54	Yes	NA	NA	8 consistently right handed (31%)	Yes, studied all together and then separately	Not provided	3T	Considered in the model	fMRI	Antonym-generation	Semantics	Generative -> think about opposite meaning of the presented word	Fixation cross (0)	Voxels with positive t scores within the functional ROIs (IFG, STG, MTG, SMG, AG)	NA	wernicke's area -> all LHD (four individuals with RHD were excluded)	1	DTI	Deterministic?	Length, volume	ROI	Arcuate fasciculus	No	Correlation	No correlation was observed between the volume of the arcuate fasciculus and BOLD activations in Broca's area. However, a significant correlation was identified in Wernicke's area, but only among left-handers (n = 5). Additionally, no relationship was found between the length of the arcuate fasciculus and BOLD activations.
Analyzing functional, structural, and anatomical correlation of hemispheric language lateralization in healthy subjects using functional MRI, diffusion tensor imaging, and voxel-based morphometry	10.4103/0028-3886.152634	Neurology India, 63(1), 49.	2015	James, J. S., Kumari, S. R., Sreedharan, R. M., Thomas, B., Radhkrishnan, A., & Kesavadas, C.	57	39 (68%)	15-40	Yes	NA	NA	51 right-handers (89%)	No	Not provided	1.5T	No	fMRI	Visual verb generation (VG), syntactic task (ST), semantic decision task, and word pair task	Both	Not explicitly explain!!!	Checker board (0)	Whole brain?	0	43 LLD, 6RLD, 8 BLD	0.75	DTI	Deterministic	FA, MD, fibre tract volumes, relative fibre density	ROI	Arcuate fasciculus, inferior longitudinal fasciculus, uncinate fasciculus	No	Linear regression	A positive correlation was found between the asymmetry of relative fibre density in the arcuate fasciculus and the language fMRI laterality index (LI). Similarly, the relative fibre density in the inferior longitudinal fasciculus was positively correlated with the LI. However, no association was detected between the relative fibre density of the uncinate fasciculus or the inferior fronto-occipita…
Anatomy and lateralization of the human corticobulbar tracts: an fMRI-guided tractography study.	10.1007/s00429-015-1104-x	Brain Structure and Function, 221, 3337-3345.	2016	Liégeois, F. J., Butler, J., Morgan, A. T., Clayden, J. D., & Clark, C. A.	18	9 (50%)	24.63	Yes	NA	NA	All right-handed (100%)	NA (only right handers)	Native English	1.5T	All right handed	fMRI	Verb generation, syllable repetition	Both	Verb generation - generative (generate single verbs that are semantically related to heard nouns); syllable repetition -> repeating sylables (monosyllabic task and multisykllabic task)	Rest and do nothing (0)	Broca's area	0.2	Verb generation: 14 LLD, 2 BLD, RLD; Lalala task: 7 LLD, 6 BLD, 4 RLD; Papapa task: 7 LLD, 5 BLD, 4 RLD; Pataka language: 9 LLD, 2 BLD, 6 RLD	Verb generation: 82%; Lalala: 41%; Papapa: 41%; Pataka: 53%	DTI	Probabilistic	FA	Whole brain	Corticobulbar tracts	No	Spearman’s correlation	No correlation was found between the FA of the corticobulbar tract (CBT) and the laterality index (LI).
Callosal tracts and patterns of hemispheric dominance: A combined fMRI and DTI study	10.1016/j.neuroimage.2010.09.072	Neuroimage, 54(2), 779-786.	2011	Häberling, I. S., Badzakova-Trajkov, G., & Corballis, M. C.	60	30 (50%)	22	YES	no	NA	35 right handers (58%)	Yes, as covariates	Not provided	1.5T	Yes (covariates)	fMRI	Word generation task	Phonology	Generative -> silently generate as many words as possible beginning with designated letter, participants were asked to avoid names and same word wth simialr endings (making it more difficult)	Fixation cross (0)	Whole hemisphere	0.1	51 LLD, 1 BLD, 8 RLD	0.85	DTI	Probabilistic	FA	ROI	Corpus callosum	Whole CC was studied, segmented parts were also studied	ANOVA	The entire corpus callosum (CC) showed higher FA in atypical individuals (BLR + RLD) compared to those with left language dominance (LLD). However, this difference was not observed in the segmented parts of the CC.
Corpus callosum diffusion and language lateralization in patients with brain tumors: a DTI and fMRI study.	10.1111/jon.12275	Journal of Neuroimaging, 26(2), 224-231.	2016	Tantillo, G., Peck, K. K., Arevalo‐Perez, J., Lyo, J. K., Chou, J. F., Young, R. J., ... & Holodny, A. I.	20	13 (65%)	48.1	No	Tumours in left hemisphere	Yes	19 right-handed (95%)	No	Native English	3T	No	fMRI	Phonemic fluency and verb generation	Both	Phonemic fluency -> generative (silently generate words beginning with the letter presented); verb generation -> geenrative (presented with a noun and silently generated actions words associated with it)	Resting (0)	Broca's and Wernicke's area	0.2	For Broca: 8 LHD, 8 BHD, 4 RHD. For Wernicke: 5 LHD, 8 BHD, 7 RHD	Broca: 40%, Wernicke: 25%	DTI	Midsagittal seeds	FA	ROI	Corpus callosum	Yes, into into anterior and posterior	Kruskal–Wallis	In patients with left hemisphere lesions, the anterior corpus callosum (CC) had higher FA values in the codominant group. This increase was significant only for Broca’s area, not for Wernicke’s area.
Correlation between Language Organization and Diffusion Tensor Abnormalities in Refractory Partial Epilepsy	10.1111/j.0013-9580.2003.19403.x	Epilepsia, 44(12), 1541-1545.	2003	Briellmann, R. S., Mitchell, L. A., Waites, A. B., Abbott, D. F., Pell, G. S., Saling, M. M., & Jackson, G. D.	9	3 (33%)	Not provided	NO	Epilepsy	No	All right -handed (100%)	NA (only right handers)	Not provided	3T	No	fMRI	noun-verb generation task	Phonology	Generative (retrieve sielntly as many word as possible starting with that letter)	Fixation cross (0)	Total activation	0.4	7 LLD, 1 BLD, 1 RLD (2 atypical)	0.78	DTI	NA	Average anisotropy	ROI	Temporal and parietal lobe FA	NA	Correlation	Overall, a correlation was found between the DTI and language LIs, so that patients with reduced anisotropy in the left temporal lobe were found to have less left-lateralized language function.
Fiber density asymmetry of the arcuate fasciculus in relation to functional hemispheric language lateralization in both right-and left-handed healthy subjects: a combined fMRI and DTI study.	10.1016/j.neuroimage.2006.12.041	Neuroimage, 35(3), 1064-1076.	2007	Vernooij, M. W., Smits, M., Wielopolski, P. A., Houston, G. C., Krestin, G. P., & van der Lugt, A.	20	9 (45%)	32.8	Yes	NA	NA	7 right handers (35%)	Yes (studied separately)	Native Dutch	1.5T	Yes, studied separately	fMRI	Verbal fluency task and verb generation task	Semantics	Generative -> generate a verb that was related semantically to the presented noun (presented every 3s)	HIgh and low tones to engage auditory processing and attention (subject had to listen to the tones attentively)	Frontal and parietotemporal activations	0.1	Right handers: 7 LLD, left-handed: 6 LLD, 5 RLD, 2 BLR	Right handers - 100%, left handers - 46%)	DTI	Probabilistic	Relative fibre density (RFD)	ROI	Arcuate fasciculus, CST	No	Correlation	No correlation was found between the relative fibre density of the arcuate fasciculus and the laterality index. The only significant correlation was observed in right-handers, specifically in the parietotemporal areas, but not in the frontal regions. Additionally, no correlation was found between the relative fibre density of the corticospinal tract (CST) and the laterality index.
Fibre-specific laterality of white matter in left and right language dominant people.	10.1016/j.neuroimage.2021.117812	NeuroImage, 230, 117812.	2021	Verhelst, H., Dhollander, T., Gerrits, R., & Vingerhoets, G.	61	7 (11%)	20	Yes	NA	NA	0	NA (only left-handers)	Not provided	3T	Only left handers	fMRI	Letter fluency task	Phonology	Generative -> generate as many words as possible starting wtih a letter presented in the middle of the screen	Silently repeating the meaningless string "baba" which was projected on the screen	BA44, BA45	0	38 LLD, 23 RLD	0.62	Fixel-based	Probabilistic	Fibre density (FD), fibre-bundle cross-section (FC), fibre density and cross-section (FDC)	Whole brain	NA	Forceps minor?	t-test	No association was found between fixel-based metrics of the arcuate fasciculus and the laterality index. Although the arcuate fasciculus exhibited leftward asymmetry, this was not linked to the laterality index. Additionally, individuals with right language dominance (RLD) had a larger fibre cross-section (FC) in the forceps minor compared to those with left language dominance (LLD), who had a gr…
From structure to function in the lateralized brain: how structural properties of the arcuate and uncinate fasciculus are associated with dichotic listening performance.	10.1016/j.neulet.2014.07.044	Neuroscience Letters, 580, 32-36.	2014	Ocklenburg, S., Schlaffke, L., Hugdahl, K., & Westerhausen, R.	29	14 (48%)	21.7	Yes	NA	NA	All right -handed (100%)	NA (only right handers)	Native Norwegian	3T	Only right handers	Dichotic listening	Syllable presentation stuff	Phonology?	Choice - they had to report which two syllables they heard after each trial	NA	NA	NA	Not indicated (continuous)	NA	DTI	Deterministic	Volume, FA	ROI	Arcuate fasciculus, uncinate fasciculus	No	Correlation	A significant correlation was found between the volume of the arcuate fasciculus and the laterality index (LI) derived from dichotic listening. Additionally, FA of the arcuate fasciculus was significantly associated with the LI from the same test. Furthermore, a larger volume of the uncinate fasciculus (UF) in the right hemisphere was linked to a stronger right ear advantage in the dichotic liste…
Greater volumes of a callosal sub-region terminating in posterior language-related areas predict a stronger degree of language lateralization: A tractography study.	10.1371/journal.pone.0276721	Plos one, 17(12), e0276721.	2022	Karpychev, V., Bolgina, T., Malytina, S., Zinchenko, V., Ushakov, V., Ignatyev, G., & Dragoy, O.	50	18 (36%)	18-37	Yes	NA	NA	20 (40%)	Yes, as covariates	Native Russian	3T	Yes (covariates)	fMRI	Sentence completion	Semantics	Complete the sentence -> read aloud a visually presented sentence and complete it with semanticaly and grammatically appropriate final word	Read aloud a string of four syllables and repeat the same syllable one more time	Activated regions	LI toolbox adaptive threhsolding	PFC: 40 LLD, 10 RLD, PM-SMA: 39 LLD, 11 RLD, PTOLs: 39 LLD, 11 RLD	PM-SMA and PTOLs: 78%, PFC: 80%	DTI and Constrained spherical deconvolution	Probabilistic	FA, volume	ROI	Corpus callosum	Segmented into 5 parts	Bayesian statistics	Neither conventional DTI nor CSD-based FA measures showed any association between any part of the corpus callosum (CC) and the laterality index (LI). Additionally, conventional DTI measures found no relationship between the volume of the arcuate fasciculus and the LI. However, greater volume in the CC-V region, as measured by CSD, was associated with higher absolute LIs in the posterior temporal …
Hemispheric asymmetries in dorsal language pathway white-matter tracts: A magnetic resonance imaging tractography and functional magnetic resonance imaging study.	10.1177/1971400917720829	The Neuroradiology Journal, 30(5), 470-476.	2017	Silva, G., & Citterio, A.	24	3 (27%)	34.5	No	Epilepsy	No	10 right-handers (91%)	No	Not provided	1.5T	Only left handers	fMRI	Association and fluency	Both	Association -> complete the sentence (listen to the phrase and identify the object or concept referred to the phrase they listened to); fluency -> generative (silently generate the the words starting with specific letter)	Resting (0)	Activated regions	0.1	10 LHD, 1 BHD	0.91	DTI	Deterministic	FA	ROI	Arcuate fasciculus, superior longitudinal fasciculus	SLF segmented into 3 parts	Pearson's correlation	A positive correlation was found between the volume of the arcuate fasciculus and the language laterality index (LI). No significant association was found in superior longitudinal fasciculus volume and LI.
Hemispheric asymmetry of the arcuate fasciculus: a preliminary diffusion tensor tractography study in patients with unilateral language dominance defined by Wada test.	10.1007/s00415-008-0005-9	Journal of neurology, 255, 1703-1711.	2008	Matsumoto, R., Okada, T., Mikuni, N., Mitsueda-Ono, T., Taki, J., Sawamoto, N., ... & Ikeda, A.	24	13 (54%)	28.7	No	Epilepsy	Pathologies taken into consideration in ANOVA test	19 right handed, 5 left handed	No	Not provided	3T	No	WADA	NA	NA	NA	NA	NA	NA	21 LLD, 3 RLD	0.86	DTI	Deterministic	Relative fibre number and volume	ROI	Arcuate fasciculus	Segmented into frontotemporal, frontoparietal	ANOVA	The volume of the frontotemporal segment of the arcuate fasciculus was significantly larger in the language-dominant hemisphere compared to the non-dominant hemisphere. However, no significant hemispheric difference in volume was observed for the frontoparietal segment of the arcuate fasciculus. Similarly, the number of fibres in the frontotemporal segment was significantly greater in the languag…
Language hemispheric dominance analyzed with magnetic resonance DTI: Correlation with the Wada test	10.3171/2020.4.JNS20456	Journal of Neurosurgery, 134(6), 1703-1710.	2020	Delgado-Fernández, J., García-Pallero, M. Á., Manzanares-Soler, R., Martín-Plasencia, P., Blasco, G., Frade-Porto, N., ... & Torres, C. V.	10	5 (50%)	39.4	NO	Epilepsy	Patients were analysed separately	6 right-handed (60%)	No	Not provided	1.5t	No	WADA	NA	NA	NA	NA	NA	NA	6 LLD, 2 BLD, 2 RLD	0.6	DTI	Deterministic	FA, number of fibres, volume, length	ROI	Arcuate fasciculus, uncinate fasciculus	No	t-test	The volume of the arcuate fasciculus was greater in the dominant hemisphere, and statistical analysis revealed that both the mean FA and the number of fibres were also higher in the dominant hemisphere compared to the non-dominant hemisphere. These findings—greater volume, higher FA, and a larger number of fibres—remained consistent regardless of the lesion's location. However, no relationship wa…
Language lateralization in temporal lobe epilepsy using functional MRI and probabilistic tractography.	10.1111/j.1528-1167.2008.01607.x	Epilepsia, 49(8), 1367-1376.	2008	Rodrigo, S., Oppenheim, C., Chassoux, F., Hodel, J., De Vanssay, A., Baudoin‐Chial, S., ... & Meder, J. F.	12 right TLE, 8 left TLE	13 (65%)	14-46 years	No	TLE	Yes	All right handed (100%)	NA (only right handers)	French	1.5T	Only right handers	fMRI	Verbal fluency, semantic fluency, semantic association	Both	Verbal fluency -> generative (generate words starting with specific letter); semantic fluency -> generative (generate as many words as possible from a given semantic category such as fruits colours etc); semantic association -> generative (one verb is presented and pts were asked to generate appropriate noun for it)	Fix attention to MRI gradient noise	Lateral IFOF, lateral prefrontal area outside broca, posterior part of middle and superior temporal gyri and inferior parietal lobule	0.1	1 RLD, 3 BLD, 16 LLD (IFG -ALL). IFG right TLE -> 2 BLD, 10 LLD; left TLE -> 1 RLD, 1 BLD, 8 LLD.	Overall: 80%, right TLE - 83%; left TLE -> 80%	DTI	Probabilistic	FA, MD	ROI	Arcuate fasciculus, inferior fronto-occipital fasciculus	No	Correlation	A positive correlation was observed between FA of the arcuate fasciculus and the laterality index (LI) in right temporal lobe epilepsy (TLE) patients, indicating a link between structural and functional lateralisation. However, this correlation was not present in left TLE patients. Additionally, no correlation was found between mean diffusivity (MD) and the LI in the arcuate fasciculus. Furthermo…
Meyer's loop asymmetry and language lateralisation in epilepsy.	10.1136/jnnp-2015-311161	Journal of Neurology, Neurosurgery & Psychiatry, 87(8), 836-842.	2016	Nowell, M., Vos, S. B., Sidhu, M., Wilcoxen, K., Sargsyan, N., Ourselin, S., & Duncan, J. S.	57	24 (42%)	38	No	Epilepsy	Yes	42 right-handed (74%)	No	Not provided	3T	No	fMRI	Verbal fluency	Phonology	Generative -> covertly generate different words beginning with a visually presented letter	Fixation cross	IFG, MFG	NA (LI toolbox)	36 LLD, 21 Atypical	0.63	Constrained spherical deconvolution	Probabilistic	FA	ROI	Arcuate fasciculus, Meyer's loop	No	t-test, correlation	No association was found between the volume of the arcuate fasciculus and language lateralisation. The study did, however, identify a negative linear correlation between language lateralisation and Meyer’s loop asymmetry (MLA) in patients with epilepsy. Specifically, greater left lateralisation of language was associated with more anteriorly positioned left Meyer’s loops. No significant differenc…
Multimodal imaging of language reorganization in patients with left temporal lobe epilepsy	10.1016/j.bandl.2017.03.012	World Neurosurgery.	2017	Chang, Y. H. A., Kemmotsu, N., Leyden, K. M., Kucukboyaci, N. E., Iragui, V. J., Tecoma, E. S., ... & McDonald, C. R.	14 patients, 26 controls	4 patients (29%)	Patients - 40.1, controls - 36.3	NO	Epilepsy	All TLE patients	10 right-handed (71%)	No	Majority patients are native english speakers	3T	No	fMRI	Event-related semantic judgment task	Semantics	Indicative -> stimuli consisted of 80 novel words that were presented once, 80 false font stimuli and 24 target words (animals). Participants were instructed to respond to the presence of target words by pressing a button.	Fixation cross	Temporo-parietal and inferior frontal regions	0.2> for atypical	7 LLD, 6 atypical language dominance (information on healthy people not provided)	0.5	DTI	Probabilistic	FA, MD	ROI	Arcuate fasciculus, inferior fronto-occipital fasciculus	No	Correlation	No association was found between FA of the arcuate fasciculus and the laterality index in healthy individuals. In contrast, among epilepsy patients, greater right lateralisation of the BOLD signal in the temporal-parietal (TP) and inferior frontal (IF) regions, but not in the occipital (TO) region, was associated with greater right lateralisation of FA in the arcuate fasciculus. Additionally, no …
Noninvasive Prediction of Language Lateralization Through Arcuate Fasciculus Tractography in Patients With Low-Grade Gliomas: Correlation With The Wada Test.	10.3389/fonc.2022.936228	Frontiers in Oncology, 12.	2022	Wu, D., Zhang, M., Geng, J., & Chen, X.	21	10 (48%(	23-57	No	Glioma	No	19 (90%)	No	Not provided	1.5T	No	WADA	NA	NA	NA	NA	Na	NA	18 LLD, 3 RLD	0.86	DTI	Deterministic	Fibre number, volume, FA	ROI	Arcuate fasciculus	No	Prediction studies	No association between aructae fasciculus FA and laterality index in healthy people. Greater right lateralisation in BOLD signal in TP and IF regions but not TO was associated with greater right lateralisation FA in in arcyare fasciculus.
Relationships of language lateralization with diffusion tensor imaging metrics of corpus callosum, tumor grade, and tumors distance to language-eloquent areas in glial neoplasms.	10.1097/RCT.0000000000001103	Journal of Computer Assisted Tomography, 44(6), 956-968.	2020	Timocin, G., Toprak, A., & Aralasmak, A.	42	Not known	13-59	No	Glial neoplasm	Yes	100% right handed	NA (only right handers)	Not provided	1.5T	All right handed	fMRI	Sentence completion, word making, rhyme finding, contrasting meaningful words, verb generation, word grouping, meaningful vocabulary, object recognition, and active speaking tasks	Both	Not much detail	Fixation cross	Not described	Not known	17 LHD, 4 RHD, 21 BHD	0.4	DTI	Midsagittal seeds	number of tracts, the number of voxel, volume, length, FA, and ADC values	ROI	Corpus callosum	No	Kruskal–Wallis	There was a significant difference in the number of tracts between the right-lateralized and left-lateralized groups. The mean number of tracts was found in the left lateralized group (n = 894), in the right lateralized group (n = 638), and in the bilateral group (n = 743).
Structural perisylvian asymmetry in naturally occurring atypical language dominance	10.1007/s00429-021-02323-7	Structure and Function, 227(2), 573-586.	2022	Gerrits, R., Verhelst, H., Dhollander, T., Xiang, L., & Vingerhoets, G.	63	0.22	21	Yes	NA	NA	All left-handed (0% right-handed)	NA (only left-handers)	Native Dutch	3T	Only left handers	fMRI	Word generation task	Phonology	Generative -> covertly generate different words beginning with a visually presented letter	Repeat nonsense string "baba"	BA44, BA45	0	39 LLD, 24 RLD	0.62	Fixel-based	Probabilistic	Fibre density and cross section	ROI	Arcuate fasciculus	No	Wilcoxon tests	No association was found between fixel-based metrics of the arcuate fasciculus and the laterality index. Although the arcuate fasciculus showed leftward asymmetry, it was not linked to the laterality index.
Structural white matter asymmetries in relation to functional asymmetries during speech perception and production.	10.1016/j.neuroimage.2013.07.076	Neuroimage, 83, 1088-1097.	2013	Ocklenburg, S., Hugdahl, K., & Westerhausen, R.	30	14 (47%)	21.7	Yes	NA	NA	All right-handed	NA (only right handers)	Native Norwegian	3T	Only right handers	fMRI	Silent verb generation task and passive listening task	Both	Silent verb generation -> generative (think of as many words startying with letter); passive listening task -> passive (listening to ten different words)	Resting	Frontal and temporal lobe	LI-toolbox	23 LHD, 3 RHD out of 26 significant asymmetries (frontal lobe), 13/15 LHD, 2/15 RHD (temporal lobe) - SILENT TASK. PASSIVE LISTENING: 17/24 LHD, 7/24 RHD (frontal lobe), 12/25 LHD, 13/25 RHD (temporal lobe)	Silent task: frontal lobe: 88%, temporal lobe: 87%. Passive listening: frontal lobe: 71%, temporal lobe: 52%	DTI	NA	FA	Whole-brain	NA	NA	Correlation	During a silent verb generation task, positive correlations were observed between the FA of the arcuate fasciculus and both frontal and temporal regions in 50% of participants. Conversely, in a passive listening task, a negative correlation was found between FA of the arcuate fasciculus and BOLD activations in the temporal regions. Additionally, FA asymmetry in the uncinate fasciculus showed posi…
Temporal lobe white matter asymmetry and language laterality in epilepsy patients	10.1016/j.neuroimage.2009.10.055	Neuroimage, 49(3), 2033-2044.	2010	Ellmore, T. M., Beauchamp, M. S., Breier, J. I., Slater, J. D., Kalamangalam, G. P., O'Neill, T. J., ... & Tandon, N.	23	10 (43%)	18-55	NO	Epilepsy	No	18 (78%)	Yes, as covariates	Not provided	3T	Yes	WADA and fMRI	A battery of covert language production tasks in visual and auditory domains	Phonology	Naming (the picture), naming (famous faces ), naming (actions), completing (word completion for example finish clea with clean), naming (hear the sentence and name the process described)	Scrambled versions of the visual stimuli OR fixation cross for others	Broca's area	0?	19 LLD, 4 RLD	0.83	DTI	Deterministic	FA	ROI	Arcuate fasciculus, inferior longitudinal fasciculus, uncinate fasciculus	No	Prediction studies	The language-dominant hemisphere exhibits higher FA in the arcuate fasciculus compared to the non-dominant hemisphere. However, no such association was found for the FA of the inferior longitudinal fasciculus. Additionally, no correlation was observed between FA of the uncinate fasciculus and language laterality.
The association of macro-and microstructure of the corpus callosum and language lateralisation.	10.1016/j.bandl.2005.07.133	Brain and language, 97(1), 80-90.	2006	Westerhausen, R., Kreuder, F., Sequeira, S. D. S., Walter, C., Woerner, W., Wittling, R. A., ... & Wittling, W.	89	42 (47%)	23.8	Yes	NA	NA	42 right handed (47%)	Yes, as covariates	Native German	1.5T	Yes	fMRI	Controlled Word Association Test	Phonology	Generative -> generate different words beginning with a visually presented letter out loud	Instructed to keep their minds blank and focus on the sound of the scanner to avoid thinking about words	BA44, BA47	0.3>extreme lateralisation, 0.1> moderate laetrality, etc	65 LLD, 18 BLR, 6 RLD	0.73	DTI	Midsagittal area	Volume, RA	ROI	Corpus callosum	Yes - genu, splenium and body	ANOVA	No significant difference in corpus callosum volume was found when performing ANOVA across all laterality groups. However, individuals with strong left language dominance (LLD) exhibited higher relative anisotropy (RA) in the posterior third of the corpus callosum. Additionally, these strongly LLD individuals showed lower mean diffusivity (MD) compared to all other laterality groups.
Tractography of the arcuate fasciculus in healthy right-handed and left-handed multilingual subjects and its relation to language lateralization on functional MRI.	10.1038/s41598-021-00490-5	Scientific Reports, 11(1), 20936.	2021	Yazbek, S., Hage, S., Mallak, I., & Smayra, T.	30	14 (47%)	27.2	NO	Half people - minor brain abnormalities	No	15 right handers (50%)	Yes, studied all together and then separately	English, French, Arabic	3T	Yes	fMRI	A visual responsive naming paradigm	Semantics	Naming -> written descriptions of common nouns were presented and participants had to name it	Looking at varying rows of hashtags	Whole brain clusters	0.2	22 LLD, 4 BLR, 3 RLD	0.76	DTI	Deterministic	MD, FA	ROI	Arcuate fasciculus	No	Correlation	There was no correlation between the FA of the arcuate fasciculus and the fMRI laterality index (LI) in either the right-handed or left-handed groups. However, left-handed individuals who showed either bilateral or right-sided language lateralisation on fMRI also had corresponding lateralisation of FA in the arcuate fasciculus on DTI.
White-matter microstructure and language lateralization in left-handers: a whole-brain MRI analysis.	10.1016/j.bandc.2013.05.005	Brain and Cognition, 82(3), 319-328.	2013	Perlaki, G., Horvath, R., Orsi, G., Aradi, M., Auer, T., Varga, E., ... & Janszky, J.	18	0 (0%)	20-25	Yes	NA	NA	All left-handed (0%)	NA (only left-handers)	Not provided	3T	Only left handers	fMRI	Verbal fluency	Phonology	Generative -> silently generate differnet words in Hungarian startign with a particular letter without any movements or pronounciation until the word end was announced	Resting	Frontal lobe	0.2	10 LLD, 1 BLD, 5 RLD	0.63	DTI	Deterministic?	FA, MD	Whole brain	NA	NA	GLM, Spearmann correlation	Higher FA in the left SLF, left angular gyrus white-matter (AnG-WM) and the left superior parietal lobe white-matter was associated with left-hemispheric language dominance, while lower FA was related to atypical language lateralization. No correlation was observed between LI and diffusion characteristics (FA, MD) in the corpus callosum.
