## Supplementary Table 5 for "Does white matter structure relate to hemispheric language lateralisation? A systematic review"

### Sheet: Sheet1
Selection (4 stars)					Selection score	Comparability (5 stars)					Comparability score	Outcome (2 stars)		Outcome score	Total score	Quality of the study
Study	Cohort Representation: a) Representative of the target population (random sampling).* b) Somewhat representative (non-random sampling).* c) Selected group of participants.	Sample Size Adequacy: a) Justified and satisfactory.* b) Too small (<50)	Data Loss/Missing Data/Exclusion: a) No data loss.* b) Minor data loss (<15%).* c) Major data loss (>15%).	Lesion location (* for healthy people): a) Lesions are in the same location for all patients.* b) Lesions are in different regions, and patients with different lesion locations are reported* c) Lesions are in different locations and lesion location is not taken into consideration		Language Task: a) Tasks are clearly described * b) Details of language task are missing c) WADA*	Regions Used to Determine Language Dominance: a) Clearly described and justified.* b) Clearly described but not justified.* c) Whole brain/fMRI activation-based ROIs OR ROIs are not described d) Dichotic listening e) WADA*	Laterality Index Calculation: a) Laterality index calculation (formula/toolbox) clearly explained, the choice justified.* b) Laterality index calculation(formula/toolbox) clearly explained, the choice not justified.* c) Laterality index formula is not explained d) WADA*	Classification of Lateralization Indices: a) Process for deriving classification is clearly described and justified.* b) Process for deriving classification is clearly described but not justified.* c) Process for deriving classification is not described	Tractography Methods: a) Methods are clearly described and justified.* b) Methods are not clearly explained AND/OR if ROI is used, the tracts are not justified		Statistical Assessment of Relationship Between LI and White Matter Features: a) The statistical tests used to analyze the data are clearly described and appropriate. Measurement of the association is presented, including confidence intervals or p-value.* b) The statistical tests are either not described, inappropriate, or incomplete.	Results Significance: a) Results are reported after multiple comparison correction.* b) Results did not correct for multiple comparisons
Häberling et al., 2011	a*	a*	a*	* (healthy)	4	a*	b*	a*	a*	a*	5	a*	a*	2	11	Good Quality
Karpychev et al., 2022	a*	a*	a*	* (healthy)	4	a*	a*	b*		a*	5	a*	a*	2	11	Good Quality
Westerhausen et al., 2006	b* (only students)	a*	a*	* (healthy)	4	a*	a*	a*	a*	b (missing information about tractography algorithm)	4	a*	* (ANOVA, posthoc analyses did not correct for multiple comparisons, but used effect sizes instead)	2	10	Good Quality
Chang et al., 2017	a*	b	a*	a*	3	a*	a*	b*	a*	a*	5	a*	a* ("Due to multiple comparisons made in this study and the possibility of Type I errors, a randomization test with 10,000 repetitions was performed to determine the probability of getting the observed correlations. The randomization test was only performed on correlations with p < 0.05.")	2	10	Good Quality
Propper et al., 2010	b*	b	b*	* (healthy)	3	a*	b*	a*	b*	a*	5	a*	a*	2	10	Good Quality
Vernooij et al., 2007	b*	b	a*	* (healthy)	3	a*	a*	a*	b*	a*	5	a*	* (not applicable, CST tract used only as a reference)	2	10	Good Quality
Verhelst et al., 2021	c (only left handers, only 11% males)	a*	b*	* (healthy)	3	a*	a*	a*	b*	a*	5	a*	a*	2	10	Good Quality
Nowell et al., 2016	c (presurgical evaluation population)	a*	b*	b*	3	a*	a*	b*	a*	a*	5	a*	* (not applicable, only Meyer's loop for one measure)	2	10	Good Quality
Gerrits et al., 2022	c (all left handers)	a*	a*	* (healthy)	3	a*	b*	a*	b*	a*	5	a*	a*	2	10	Good Quality
Matsumoto et al., 2008	c (part of presurgical evaluations)	b	a*	b* (pathologies are taken into consideration in ANOVA test)	2	c*	e*	d*	a*	a*	5	a*	a*	2	9	Fair Quality
Yazbek et al., 2021	b*	b	a*	c (5 subject had pineal cysts)	2	a*	b*	b*	b*	a*	5	a*	a*	2	9	Fair Quality
Perlaki et al., 2013	c (just females, all left-handed)	b	b*	* (healthy)	2	a*	b*	a*	a*	a*	5	a*	a*	2	9	Fair Quality
Tantillo et al., 2016	c	b	a* (just mentioned that only 20 patients were selected but not clear how many were in total)	b* (five patients have lesions inflitrating CC)	2	a*	b*	b*	a*	b (missing information about tractography algorithm)	4	a*	* (not applicable, only one ROI and only one diffusion measure)	2	8	Fair Quality
Piervincenzi et al., 2016	c (only right handers)	b	c	* (healthy)	1	a*	a*	a*	b*	a*	5	a*	a*	2	8	Fair Quality
Liégeois et al, 2016	c (all right handers)	b	a*	* (healthy)	2	a*	b*	b*	b*	a*	5	a*	b (used three different components of CBT and did not mention correction for multiple comparisons )	1	8	Fair Quality
Delgado-Fernández et al., 2020	c	b	a*	b* (patients were separately analysed)	2	c*	e*	d*	a*	a*	5	a*	b (two tracts studied and not corrected for multiple comparisons and different metrics)	1	8	Fair Quality
Rodrigo et al., 2008	c (all right handers)	b	a*	b*	2	a*	a*	a*	a*	a*	5	a*	b (two tracts studied and not corrected for multiple comparisons and two different metrics)	1	8	Fair Quality
Wu et al., 2022	c (retrospective)	b	a*	c	1	c	c	d*	a*	a*	5	a*	* (prediction studies)	2	8	Fair Quality
Ocklenburg et al., 2013	c (all right handers)	b	b*	* (healthy)	2	a*	b*	a*	b*	a*	5	a*	b (FEW only for TBSS, but not for diffusion-LI analyses, where 5 clusters were used)	1	8	Fair Quality
Ellmore et al., 2010	c (presurgical evaluation)	b	a*	c (patients with and without (but with seizures) lesions grouped together)	1	a*, c	b*, e	b*, d	a*	a*	5	a*	a*	2	8	Fair Quality
Ocklenburg et al., 2014	c (only right handers)	b	a*	* (healthy)	2	a*	d	b*	b*	b (missing information about tractography algorithm)	3	a*	b (two metrics used and two tracts used, no mention of correcting for multiple comparisons)	1	6	Fair Quality
James et al, 2015	c (the recruitment process not detailed)	a*	a* (not really mentioned)	* (healthy)	3	b	c	b*	c (zero represents bilateral but in reality it's never exactly zero?)	b (tracts not justified)	1	a*	b (linear regression was performed on multiple tracts and multiple measures without even considering multiple comparison correction)	1	5	Poor Quality
Briellmann et al., 2003	c (recruitment process is not clear)	b	a*	c	1	a*	c (whole brain activations)	b*	b* (regression analyses used)	b (the regions were drawn on non-diffusion scan, missing information about tractography algorithm)	3	a*	b (three different seeds used for anisotropy and multiple comparisons not mentioned)	1	5	Poor Quality
Silva & Citterio, 2017	c (selected by searching institution's system for language task)	b	c	c	0	a*	c (ROIs as activated regions)	b*	a*	a*	4	a*	b (3 tracts studied, not corrected for multiple comparisons)	1	5	Poor Quality
Timocin et al., 2020	c (preoperative MRI and right handers only)	b	a*	b*	2	b	c	c	c	b (missing information about tractography algorithm)	0	a*	a* (Kruskal-Wallis)	2	4	Poor Quality

### Sheet: Sheet2
Selection (4 stars)					Comparability (5 stars)			Outcome (2 stars)
Study	Cohort Representation	Sample Size	Data Loss/Missing Data/Exclusion	Lesion location described and considered	Based on methods to assess language laterality		Based on design and analysis of white matter tracts	Statistical test
Häberling et al., 2011	+	+	+	+	++++	+	+
Karpychev et al., 2022	+	+	+	+	++++		+
Westerhausen et al., 2006	+	+	+	+	++++	a*	+
Chang et al., 2017	+	+	+	+	++++	a*	+
Propper et al., 2010	+	+	+	+	++++	b*	+
Vernooij et al., 2007	+	+	+	+	++++	b*	+
Verhelst et al., 2021		+	+	+	++++	b*	+
Nowell et al., 2016		+	+	+	++++	a*	+
Gerrits et al., 2022		+	+	+	++++	b*	+
Tantillo et al., 2016			+	+	++++	a*	+
Matsumoto et al., 2008			+	+	++++	a*	+
Yazbek et al., 2021	+		+		++++	b*	+
Perlaki et al., 2013			+	+	++++	a*	+
Piervincenzi et al., 2016				+	++++	a*
Liégeois et al, 2016			+	+	++++	b*	+
Delgado-Fernández et al., 2020			+	+	++++	b*	+
Rodrigo et al., 2008			+	+	++++	a*	+
Wu et al., 2022			+		++++	a*	+
Ocklenburg et al., 2013			+	+	++	a*	+
Ellmore et al., 2010			+		++++	b*	+
Ocklenburg et al., 2014			+	+	++++	a*	+
James et al, 2015		+	+	+	+++	b*	+
Briellmann et al., 2003			+		++++	a*
Silva & Citterio, 2017					+	c (zero represents bilateral but in reality it's never exactly zero?)
Timocin et al., 2020			+	+	++	b* (regression analyses used)
					++	a*	+
						c	+
Study	Selection	Comparability	Outcome	Overall	Weight	eight
Häberling et al., 2011	Low risk	Low risk	Low risk	Low risk	11
Karpychev et al., 2022	Low risk	Low risk	Low risk	Low risk	11
Westerhausen et al., 2006	Low risk	Low risk	Low risk	Low risk	11
Chang et al., 2017	Some concerns	Low risk	Low risk	Low risk	10
Propper et al., 2010	Some concerns	Low risk	Low risk	Low risk	10
Vernooij et al., 2007	Some concerns	Low risk	Low risk	Low risk	10
Verhelst et al., 2021	Some concerns	Low risk	Low risk	Low risk	10
Nowell et al., 2016	Some concerns	Low risk	Low risk	Low risk	10
Gerrits et al., 2022	Some concerns	Low risk	Low risk	Low risk	10
Tantillo et al., 2016	Some concerns	Low risk	Low risk	Some concerns	9
Matsumoto et al., 2008	Some concerns	Low risk	Low risk	Some concerns	9
Yazbek et al., 2021	Some concerns	Some concerns	Low risk	Some concerns	9
Perlaki et al., 2013	Some concerns	Low risk	Low risk	Some concerns	9
Piervincenzi et al., 2016	HIgh risk	Low risk	Low risk	Some concerns	8
Liégeois et al, 2016	Some concerns	Low risk	Some concerns	Some concerns	8
Delgado-Fernández et al., 2020	Some concerns	Low risk	Some concerns	Some concerns	8
Rodrigo et al., 2008	Some concerns	Low risk	Some concerns	Some concerns	8
Wu et al., 2022	HIgh risk	Low risk	Low risk	Some concerns	8
Ocklenburg et al., 2013	Some concerns	Low risk	Some concerns	Some concerns	8
Ellmore et al., 2010	HIgh risk	Low risk	Low risk	Some concerns	8
Ocklenburg et al., 2014	Some concerns	Some concerns	Some concerns	Some concerns	7
James et al, 2015	Some concerns	High risk	Some concerns	High risk	5
Briellmann et al., 2003	HIgh risk	Some concerns	Some concerns	High risk	5
Silva & Citterio, 2017	HIgh risk	Some concerns	Some concerns	High risk	5
Timocin et al., 2020	Some concerns	High risk	Low risk	High risk	5
